# Large-scale insights into the biosynthetic potential of the *Bacillus cereus* group

**DOI:** 10.1101/2025.10.16.682773

**Authors:** Josefin Blom, Joseph Wambui, Hadrien Gourlé, Martin Larralde, Vignesh Ramnath, Johan Henriksson, Laura M. Carroll

**Affiliations:** Department of Clinical Microbiology, SciLifeLab, Umeå University, Umeå, Sweden; Laboratory for Molecular Infection Medicine Sweden (MIMS), Umeå University, Umeå, Sweden; Umeå Centre for Microbial Research (UCMR), Umeå University, Umeå, Sweden; Institute for Food Safety and Hygiene, University of Zürich, Zürich, Switzerland; Structural and Computational Biology Unit, European Molecular Biology Laboratory, Heidelberg, Germany; Leiden University Center for Infectious Diseases (LUCID), Leiden University Medical Center, Leiden, Netherlands; Department of Molecular Biology, SciLifeLab, Umeå University, Umeå, Sweden; Integrated Science Lab (IceLab), Umeå University, Umeå, Sweden

## Abstract

Bacterial secondary metabolites (SMs) are a critical source of natural product-derived drugs. However, SM discovery efforts have focused overwhelmingly on *Actinomycetes*, potentially overlooking other key producers. Here, we explore the biosynthetic potential of the *Bacillus cereus* group, an underexplored complex of SM producers. Using a combined rule- and machine learning-based approach, we mine an unprecedented number of *B. cereus* group genomes (*n* = 9,744) for SM-producing biosynthetic gene clusters (BGCs; *n* = 200,196). Notably, 158,678 *B. cereus* group BGCs (78.2%) did not cluster with previously described BGCs, suggesting new chemical scaffolds to be explored. *B. pseudomycoides* was particularly prolific in terms of its SM production potential (30.8 BGC families/genome, Kruskal-Wallis *p* < 0.0001), and we identify a previously uncharacterized, *B. pseudomycoides*-unique peptide. Overall, our study represents the largest survey of *B. cereus* group biosynthetic potential to date and posits the complex as an under-queried SM resource.
