## Supplemental Table 2 for "Large-scale insights into the biosynthetic potential of the *Bacillus cereus* group"

#Supplementary Table S2. Metadata associated with GCF0001397, derived from BTyperDB, IGUA clustering and NCBI.
BTyperDB_ID	NCBI_BioSample	NCBI_Assembly	Assembly_Information	Quast_Length	Quast_GC	CheckM_Completeness	BTyper3_diarrheal_toxin_Nhe.genes.	BTyper3_diarrheal_toxin_Hbl.genes.	BTyper3_PubMLST_ST.clonal_complex..perfect_matches.	MLST_ST	Country	Source_1	Source_3	Collection_Year
BTDB_2022-0000660	SAMN02596866	GCA_000399485.1	Scaffolds_split_into_contigs	5210500	35.57	98.28	1/3(nheC)	4/4(hblA;hblB;hblC;hblD)	Unknown(missing alleles)	-	United Kingdom	Environmental	Soil	Unknown
BTDB_2022-0000665	SAMN02596883	GCA_000399585.1	Scaffolds_split_into_contigs	5397389	35.58	99.43	1/3(nheC)	4/4(hblA;hblB;hblC;hblD)	Unknown(unknown ST)	-	Spain	Environmental	Soil	Unknown
BTDB_2022-0000666	SAMN02596884	GCA_000399605.1	Scaffolds_split_into_contigs	5409746	35.49	99.43	1/3(nheC)	4/4(hblA;hblB;hblC;hblD)	1346[No clonal complex](7/7)	1346	Greenland	Environmental	Soil	Unknown
BTDB_2022-0001053	SAMN06121431	GCA_002001145.1	No_change_to_NCBI_assembly	5167244	35.51	99.43	1/3(nheC)	4/4(hblA;hblB;hblC;hblD)	1346[No clonal complex](7/7)	1346	Netherlands	Food	Food	2016
BTDB_2022-0001420	SAMN07598722	GCA_002552815.1	Scaffolds_split_into_contigs	5408591	35.41	99.43	0/3()	4/4(hblA;hblB;hblC;hblD)	2130[No clonal complex](7/7)	2130	United States	Environmental	Corn	2014
BTDB_2022-0001449	SAMN07597490	GCA_002554825.1	Scaffolds_split_into_contigs	5302998	35.44	99.43	1/3(nheC)	3/4(hblA;hblB;hblC)	1346[No clonal complex](7/7)	1346	United States	Environmental	Soil	2014
BTDB_2022-0001458	SAMN07597458	GCA_002555005.1	Scaffolds_split_into_contigs	5187432	35.44	99.43	1/3(nheC)	2/4(hblA;hblB)	1346[No clonal complex](7/7)	1346	United States	Environmental	Soil	2014
BTDB_2022-0002067	SAMN07598384	GCA_002569985.1	Scaffolds_split_into_contigs	5472058	35.41	99.43	0/3()	4/4(hblA;hblB;hblC;hblD)	2130[No clonal complex](7/7)	2130	United States	Environmental	Soybean leaf	2014
BTDB_2022-0002178	SAMN07598203	GCA_002572465.1	Scaffolds_split_into_contigs	5282213	35.46	99.43	1/3(nheC)	4/4(hblA;hblB;hblC;hblD)	1346[No clonal complex](7/7)	1346	United States	Environmental	Soil	2014
BTDB_2022-0002540	SAMN07597868	GCA_002589505.1	Scaffolds_split_into_contigs	5413712	35.38	99.43	0/3()	4/4(hblA;hblB;hblC;hblD)	2130[No clonal complex](7/7)	2130	United States	Environmental	Corn root	2014
BTDB_2022-0003624	SAMN25825992	GCA_022664215.1	No_change_to_NCBI_assembly	5371978	35.49	99.43	1/3(nheC)	4/4(hblA;hblB;hblC;hblD)	Unknown(unknown ST)	-	Germany	Food	Insect food product	2019
BTDB_2022-0003786	SAMN25893873	Not_Applicable	-	5429515	35.63	99.43	1/3(nheC)	4/4(hblA;hblB;hblC;hblD)	1346[No clonal complex](7/7)	1346	United States	Food	Laboratory heat treated raw milk	2012
BTDB_2022-0005090	SAMN05953542	Not_Applicable	-	5147394	35.57	99.43	1/3(nheC)	4/4(hblA;hblB;hblC;hblD)	1346[No clonal complex](7/7)	1346	United States	Environmental	Dairy farm environment	2014
BTDB_2022-0005091	SAMN05953538	Not_Applicable	-	5150463	35.63	99.43	1/3(nheC)	4/4(hblA;hblB;hblC;hblD)	1346[No clonal complex](7/7)	1346	United States	Environmental	Soil adjecent to barns	2006
BTDB_2022-0005974	SAMN07597307	GCA_002555995.1	Scaffolds_split_into_contigs	5492567	35.34	99.43	0/3()	4/4(hblA;hblB;hblC;hblD)	3093[No clonal complex](7/7)	3093	United States	Environmental	Soil	2014
BTDB_2022-0006318	SAMN00993461	Not_Applicable	-	5148058	35.56	99.43	1/3(nheC)	4/4(hblA;hblB;hblC;hblD)	Unknown(unknown ST)	-	Unknown	Unknown	Unknown	Unknown
BTDB_2022-0006319	SAMN00993461	Not_Applicable	-	5150611	35.56	99.43	1/3(nheC)	4/4(hblA;hblB;hblC;hblD)	Unknown(unknown ST)	-	Unknown	Unknown	Unknown	Unknown
BTDB_2022-0006320	SAMN00993461	Not_Applicable	-	5166669	35.51	99.43	1/3(nheC)	4/4(hblA;hblB;hblC;hblD)	Unknown(unknown ST)	-	Unknown	Unknown	Unknown	Unknown
BTDB_2022-0006321	SAMN00993461	Not_Applicable	-	5160188	35.51	99.43	1/3(nheC)	4/4(hblA;hblB;hblC;hblD)	Unknown(unknown ST)	-	Unknown	Unknown	Unknown	Unknown
BTDB_2022-0006425	SAMN06238887	GCA_002158195.1	No_change_to_NCBI_assembly	5295593	35.43	99.43	1/3(nheC)	4/4(hblA;hblB;hblC;hblD)	1346[No clonal complex](7/7)	1346	United States	Food	Raw milk	2012
BTDB_2022-0006426	SAMN06238887	Not_Applicable	-	5251894	35.45	99.43	1/3(nheC)	4/4(hblA;hblB;hblC;hblD)	1346[No clonal complex](7/7)	1346	United States	Food	Raw milk	2012
BTDB_2024-0000078	Not_Applicable	Not_Applicable	-	5256668	35.49	99.43	1/3(nheC)	3/4(hblA;hblB;hblC)	Unknown(unknown ST)	-	Germany	Food	dietary supplement	2020
BTDB_2024-0000101	Not_Applicable	Not_Applicable	-	5275608	35.48	99.43	1/3(nheC)	3/4(hblA;hblB;hblD)	Unknown(unknown ST)	-	Germany	Food	dietary supplement	2020
BTDB_2024-0000103	Not_Applicable	Not_Applicable	-	5242074	35.49	99.43	1/3(nheC)	4/4(hblA;hblB;hblC;hblD)	87[No clonal complex](7/7)	87	Germany	Food	dietary supplement	2020
BTDB_2025-0002768	SAMN33442695	GCA_029222575.1	No_change_to_NCBI_assembly	5306234	35.47	99.43	1/3(nheC)	4/4(hblA;hblB;hblC;hblD)	87[No clonal complex](7/7)	87	Greece	Environmental	Soil	2021
BTDB_2025-0003911	SAMN39616645	Not_Applicable	-	5210412	35.46	99.43	1/3(nheC)	3/4(hblA;hblB;hblD)	87[No clonal complex](7/7)	87	Unknown	Unknown	Unknown	Unknown
BTDB_2025-0004374	SAMN43273685	Not_Applicable	-	5191964	35.46	99.43	1/3(nheC)	4/4(hblA;hblB;hblC;hblD)	1346[No clonal complex](7/7)	1346	United States	Environmental	Soil	2024
